# Ablation of GM3 Gangliosides in cardiomyocytes modestly impacts heart size but does not protect the murine heart against ischemia reperfusion injury

**DOI:** 10.64898/2026.07.13.738350

**Authors:** Yow Keat Tham, Daniel G. Donner, Gunes S. Yildiz, Helen Kiriazis, Aya Matsumoto, Kyah Grigolon, Emma I. Masterman, Natalie A. Mellett, Teleah G. Belkin, Jieting Luo, Akshima Dogra, Aascha D’Elia, Peter J. Meikle, Julie R. McMullen

## Abstract

Advances in mass spectrometry have seen the identification of hundreds of new lipid species, some of which have been found to be associated with adverse cardiac remodeling. Key among these are GM3 gangliosides, which have been associated with metabolic disease, and more recently, adverse cardiac remodeling. Whether GM3s have a direct pathophysiological effect in the heart remains unclear. The present study investigated the effects of cardiomyocyte-specific knockout of GM3 synthase (GM3S, enzyme responsible for the synthesis of GM3) in the heart under basal settings and in response to ischemia-reperfusion (I/R) injury.

A new cardiomyocyte-specific GM3S knockout (KO) model was generated, with knockout confirmed via lipidomic profiling. Under basal conditions, male GM3SKO mice exhibited reduced heart weight to tibia length (HW/TL) ratios with no evidence of pathological remodeling, while female mice showed no significant morphological differences. Male GM3SKO mice subjected to 1 hour ischemia and 4 weeks reperfusion demonstrated reduced HW/TL ratio compared to control mice subjected to I/R. However, no significant differences were observed in cardiac function, heart failure and fibrotic markers.

Lipidomic profiling (49 classes, ∼850 species) revealed significant accumulation of dihexosylceramide, a metabolic precursor of GM3 in the male heart under basal and post-I/R conditions. In male GM3SKO I/R hearts, GM3 reduction was associated with decreases in odd- and branch-chained phospholipids, together with distinct changes in circulating ether lipid species.

Collectively, cardiomyocyte-specific GM3 depletion contributed to sphingolipid remodeling but did not confer protection against I/R-mediated injury. These findings suggest that elevated GM3 levels observed in settings of cardiac pathology are not cardiomyocyte driven, highlighting the importance of understanding cell-type specific contributions to adverse cardiac remodeling.
