## Supplementary Data (Tables) for "Ablation of GM3 Gangliosides in cardiomyocytes modestly impacts heart size but does not protect the murine heart against ischemia reperfusion injury"

### Sheet: Supp Table 1
Supp Table 1: Genotyping PCR primer details
5' GM3S FWD	CAG TCC TGA GGG CCA AAT CAG A
5' GM3S REV	TCT CAG GAA TGG GCA GGA ACC
Cre +	CCT GGA AAA TGC TTC TGT CCG
Cre -	CAG GGT GTT ATA AGC AAT CCC
GM3					Cre
L/L	Floxed		599bp			Cre	400bp
L/+	1/2 Floxed
+/+	WT		510bp

### Sheet: Supp Table 2
Supplementary Table 2: information of primers used for gene expression analysis via qPCR
Gene	TaqMan® Gene Expression Assay	Amplicon Length (bp)	Exon Spanning	Dye	RefSeq
natriuretic peptide type A; ANP (Nppa)	Mm01255747_g1	85	Yes	FAM	NM_008725.2
natriuretic peptide type B; BNP (Nppb)	Mm01255770_g1	68	Yes	FAM	NM_001287348.1
					NM_008726.5
ATPase, Ca++ transporting, cardiac muscle, slow twitch 2; SERCA2a (Atp2a2)	Mm01201431_m1	90	Yes	FAM	NM_001110140.3
					NM_009722.3
					NR_027838.1
collagen, type I, alpha 1; Collagen 1 (Col1a1)	Mm00801666_g1	89	Yes	FAM	NM_007742.3
connective tissue growth factor (CTGF)	Mm01192932_g1	61	YES	FAM	NM_010217.2
insulin-like growth factor 1 receptor (Igf1r)	Mm00802831_m1	106	Yes	FAM	NM_010513.2
Hypoxanthine guanine phosphoriboxyl transferase (Hprt1)	Mm01545399_m1	81	Yes	VIC	NM_013556.2

### Sheet: Supp Table 3
Supplementary Table 3: Morphological data from basal of GM3sKO mice
	Male			Female
	Ctls	Het	KO	Ctls	Het	KO
n	13	4	9	11	8	10
Body weight (g)	40.0 ± 1.4	36.8 ± 0.6	37.9 ± 1.9	27.7 ± 1.2	29.2 ± 1.4	33.1 ± 2.0
Tibia length (mm)	16.81 ± 0.15	16.90 ± 0.19	16.86 ± 0.17	16.65 ± 0.12	16.76 ± 0.13	16.78 ± 0.11
Heart weight (mg)	160.7 ± 4.8	143.0 ± 9.9	132.7 ± 4.1*	118.7 ± 2.4	113.9 ± 4.1	116 ± 4.9
Atria weight (mg)	9.18 ± 0.34	9.90 ± 1.02	7.29 ± 0.33*^	6.29 ± 0.24	6.99 ± 0.16	6.42 ± 0.28
Lung weight (mg)	156.1 ± 5.3	149.7 ± 10.2	155.9 ± 8.0	143.3 ± 3.5	144 ± 3.1	142.3 ± 3.3
HW/TL (mg/mm)	9.56 ± 0.27	8.48 ± 0.64	7.86 ± 0.19*	7.13 ± 0.15	6.80 ± 0.25	6.91 ± 0.28
AW/TL (mg/mm)	0.54 ± 0.02	0.59 ± 0.06*	0.43 ± 0.02*^	0.38 ± 0.01	0.42 ± 0.01	0.38 ± 0.02
LW/TL (mg/mm)	9.30 ± 0.34	8.87 ± 0.62	9.26 ± 0.52	8.60 ± 0.18	8.59 ± 0.18	8.48 ± 0.17
Statistics conducted using one way ANOVA with Tukey's adjustment for multiple comparisons. *p<0.05 vs Ctls, ^p<0.05 vs Het

### Sheet: Supp Table 4
Supplementary Table 4: Morphological data from GM3sKO mice 28 days post ischemia reperfusion
	Male		Female
	FC	KO	FC	KO
	5	7	4	3
Body weight (g)	32.93 ± 1.71	30.95 ± 0.52	24.39 ± 0.65	24.41 ± 0.93
Tibia length (mm)	16.65 ± 0.03	16.9 ± 0.05	16.5 ± 0.1	16.5 ± 0.3
Heart weight (mg)	168.54 ± 4.42	153.96 ± 3.80	126.78 ± 4.92	117.53 ± 3.66
Left Ventricle weight (mg)	129.48 ± 4.37	118.81 ± 3.71	98.20 ± 4.06	90.60 ± 1.36
Right Ventricle weight (mg)	28.54 ± 2.66	25.33 ± 1.04	20.88 ± 1.21	19.10 ± 1.85
Atria weight (mg)	10.52 ± 0.57	9.81 ± 0.36	7.70 ± 0.34	7.83 ± 0.81
Left Atria weight (mg)	5.96 ± 0.68	5.91 ± 0.45	4.35 ± 0.62	4.53 ± 1.03
Right Atria weight (mg)	4.56 ± 0.41	3.90 ± 0.17	3.35 ± 0.29	3.30 ± 0.32
Lung weight (mg)	159.86 ± 3.16	160.57 ± 7.37	155.75 ± 5.74	145.63 ± 5.23
HW/TL (mg/mm)	10.13 ± 0.27	9.10 ± 0.21	7.68 ± 0.28	7.11 ± 0.11
LvW/TL (mg/mm)	7.78 ± 0.26	7.02 ± 0.21	5.94 ± 0.22	5.48 ± 0.04
RvW/TL (mg/mm)	1.72 ± 0.16	1.50 ± 0.06	1.27 ± 0.08	1.15 ± 0.10
AW/TL (mg/mm)	0.63 ± 0.03	0.58 ± 0.02	0.47 ± 0.02	0.47 ± 0.04
LAW/TL (mg/mm)	0.36 ± 0.04	0.35 ± 0.03	0.27 ± 0.04	0.27 ± 0.06
RAW/TL (mg/mm)	0.28 ± 0.02	0.23 ± 0.01	0.20 ± 0.02	0.20 ± 0.02
LW/TL (mg/mm)	9.61 ± 0.20	9.49 ± 0.44	9.43 ± 0.33	8.81 ± 0.15

### Sheet: Supp Table 5
Supplementary Table 5: Echocardiography measures from GM3sKO mice 28 days post ischemia reperfusion
	Male		Female
	FC	KO	FC	KO
	5	7	4	3
Heart Rate (bpm)	498.8 ± 39.0	537 ± 17	461 ± 48	550 ± 27
End Diastolic Left Ventricular Mass (mg)	98.0 ± 7.0	94.1 ± 4.0	69.5 ± 4.8	78.4 ± 5.9
End Systolic Left Ventricular Mass (mg)	97.5 ± 6.5	96.7 ± 4.0	70.1 ± 4.6	77.7 ± 5.7
Ejection Fraction (%)	31.32 ± 4.54	32.16 ± 2.23	34.30 ± 3.70	35.33 ± 5.76			*I've checked these values and they're all correct…
Longitudinal Fractional Shortening (%)	14.94 ± 3.15	13.79 ± 1.10	15.65 ± 2.02	15.37 ± 5.27
End Diastolic Volume (μl)	81.00 ± 9.10	86.89 ± 5.90	65.10 ± 3.55	61.77 ± 9.95
End Systolic Volume (μl)	56.74 ± 9.25	59.53 ± 5.47	42.90 ± 4.33	41.03 ± 9.80
Stroke Volume (μl)	24.26 ± 2.93	27.39 ± 1.26	22.20 ± 1.66	20.70 ± 0.26
Cardiac Output (ml/min)	11.98 ± 0.81	14.97 ± 0.75*	10.35 ± 1.53	11.43 ± 0.69
Global Longitudinal Strain (%)	-7.32 ± 1.30	-7.686 ± 0.413	-7.700 ± 0.883	-8.367 ± 2.095
Statistics conducted using unpaired t-test. *p<0.05 vs Ctls.
